# Cell division tracing combined with single-cell transcriptomics reveals new cell types and differentiation paths in the regenerating mouse lung

**DOI:** 10.1101/2023.01.18.524384

**Authors:** Leila R. Martins, Lina Sieverling, Michelle Michelhans, Chiara Schiller, Cihan Erkut, Sergio Triana, Stefan Fröhling, Lars Velten, Hanno Glimm, Claudia Scholl

**Author notes:** Corresponding authors, **Correspondence and requests for materials should be addressed to:** Claudia Scholl, Division of Applied Functional Genomics, DKFZ and NCT Heidelberg, Im Neuenheimer Feld 581, 69120 Heidelberg, Germany; or Leila Martins, Division of Applied Functional Genomics, DKFZ and NCT Heidelberg, Im Neuenheimer Feld 581, 69120 Heidelberg, Germany.

## Abstract

Understanding the molecular and cellular processes involved in lung epithelial regeneration may fuel the development of new therapeutic approaches for lung diseases. We combined new mouse models that allow diphtheria toxin (DTA)-mediated depletion of specific epithelial cell types and GFP-labeling of dividing cells with single-cell transcriptomics to characterize the regeneration of the distal lung. We uncovered new cell types, some of which likely represent epithelial precursors, propose goblet cells as progenitor cells, and provide evidence that adventitial fibroblasts act as supporting cells in epithelial regeneration. We also found that DTA-expressing cells can persist in the lung, express specific inflammatory factors, and resemble a previously undescribed population in the lungs of COVID-19 patients. Our study provides a comprehensive single-cell atlas of the distal lung that characterizes early transcriptional and cellular responses to defined epithelial injury, encompassing proliferation, differentiation, and cell-to-cell interactions.
