## Supplementary tables for "Cell division tracing combined with single-cell transcriptomics reveals new cell types and differentiation paths in the regenerating mouse lung": Supplementary_Table_2_markers_mes.xlsx

### Sheet: Supplementary_Table_2_markers_m
gene	myAUC	power	avg_logFC	pct.1	pct.2	cluster
Dcn	0.919	0.838	2.63764	0.923	0.178	adv_fibro
Igfbp4	0.889	0.778	1.80157	0.897	0.235	adv_fibro
Serpinf1	0.855	0.71	2.08805	0.73	0.044	adv_fibro
Cygb	0.836	0.672	1.51661	0.823	0.244	adv_fibro
Cd9	0.835	0.67	1.53139	0.784	0.123	adv_fibro
Ly6a	0.824	0.648	2.00509	0.675	0.046	adv_fibro
Pi16	0.815	0.63	2.51327	0.645	0.034	adv_fibro
Cd34	0.806	0.612	1.30843	0.788	0.255	adv_fibro
Col1a2	0.79	0.58	0.906576	0.965	0.758	adv_fibro
Igfbp6	0.785	0.57	1.1576	0.929	0.623	adv_fibro
Col3a1	0.785	0.57	0.988097	0.975	0.807	adv_fibro
Clec3b	0.779	0.558	1.23649	0.909	0.597	adv_fibro
Rbp4	0.778	0.556	1.59951	0.629	0.1	adv_fibro
Rplp0	0.758	0.516	0.665961	0.973	0.865	adv_fibro
Tm4sf1	0.756	0.512	1.08226	0.601	0.097	adv_fibro
Crip1	0.753	0.506	0.762725	0.936	0.681	adv_fibro
S100a6	0.753	0.506	0.617587	0.994	0.871	adv_fibro
Col1a1	0.747	0.494	0.859206	0.914	0.658	adv_fibro
Mfap5	0.743	0.486	0.961587	0.869	0.527	adv_fibro
Fbln1	0.741	0.482	0.874543	0.849	0.474	adv_fibro
Meg3	0.737	0.474	1.23191	0.544	0.067	adv_fibro
Rpl13	0.732	0.464	0.44083	0.995	0.966	adv_fibro
Fstl1	0.73	0.46	0.730281	0.832	0.508	adv_fibro
Mmp2	0.728	0.456	0.868608	0.805	0.463	adv_fibro
Aebp1	0.727	0.454	0.862534	0.835	0.499	adv_fibro
Serpinh1	0.713	0.426	0.531156	0.982	0.918	adv_fibro
Cd63	0.712	0.424	0.432987	0.995	0.965	adv_fibro
Nbl1	0.711	0.422	0.952055	0.913	0.787	adv_fibro
Axl	0.708	0.416	0.819886	0.509	0.096	adv_fibro
Rps19	0.708	0.416	0.367325	0.997	0.973	adv_fibro
Gm8730	0.704	0.408	0.669046	0.79	0.502	adv_fibro
Rps2	0.703	0.406	0.492883	0.958	0.849	adv_fibro
Col14a1	0.701	0.402	0.935931	0.456	0.06	adv_fibro
Inmt	0.933	0.866	2.12398	0.978	0.383	alv_fibro
Hsd11b1	0.917	0.834	1.67349	0.983	0.439	alv_fibro
Npnt	0.896	0.792	1.90603	0.872	0.222	alv_fibro
Gyg	0.892	0.784	1.92504	0.874	0.272	alv_fibro
Cdo1	0.881	0.762	2.02568	0.828	0.149	alv_fibro
2004-09-01	0.879	0.758	1.46218	0.932	0.419	alv_fibro
Gpx3	0.877	0.754	1.20784	0.997	0.905	alv_fibro
Limch1	0.868	0.736	1.58403	0.868	0.292	alv_fibro
Macf1	0.864	0.728	1.51708	0.889	0.392	alv_fibro
Aldh1a1	0.862	0.724	1.61824	0.865	0.353	alv_fibro
Ces1d	0.858	0.716	1.91204	0.807	0.187	alv_fibro
Fhl1	0.849	0.698	1.19015	0.965	0.717	alv_fibro
Nebl	0.847	0.694	1.68912	0.747	0.104	alv_fibro
Pcolce2	0.844	0.688	1.35646	0.925	0.564	alv_fibro
Trf	0.835	0.67	1.55183	0.792	0.255	alv_fibro
G0s2	0.832	0.664	1.5643	0.87	0.43	alv_fibro
Gsta3	0.831	0.662	1.5975	0.772	0.218	alv_fibro
Mettl7a1	0.825	0.65	1.6263	0.805	0.318	alv_fibro
Selenbp1	0.822	0.644	1.41481	0.845	0.409	alv_fibro
Tcf21	0.812	0.624	1.40398	0.822	0.346	alv_fibro
Fmo2	0.81	0.62	1.1883	0.907	0.557	alv_fibro
Sod3	0.804	0.608	0.784686	0.986	0.872	alv_fibro
Olfml3	0.803	0.606	0.94676	0.942	0.628	alv_fibro
Col13a1	0.798	0.596	1.32751	0.7	0.177	alv_fibro
Cxcl14	0.798	0.596	0.974967	0.857	0.329	alv_fibro
Lbh	0.795	0.59	1.04899	0.852	0.443	alv_fibro
Mfap4	0.794	0.588	1.43112	0.916	0.579	alv_fibro
Plxdc2	0.78	0.56	0.96567	0.845	0.476	alv_fibro
Ifngr1	0.779	0.558	1.00908	0.878	0.591	alv_fibro
Dpep1	0.777	0.554	0.871941	0.866	0.404	alv_fibro
Ppp1r14a	0.774	0.548	0.724362	0.925	0.585	alv_fibro
Mxra8	0.765	0.53	0.906149	0.914	0.687	alv_fibro
Prdx6	0.762	0.524	1.00596	0.803	0.468	alv_fibro
Spon1	0.758	0.516	1.03184	0.688	0.258	alv_fibro
Prex2	0.757	0.514	0.996831	0.746	0.336	alv_fibro
Apoe	0.753	0.506	0.677748	0.987	0.865	alv_fibro
Serping1	0.753	0.506	0.571688	0.994	0.85	alv_fibro
Cp	0.752	0.504	0.942901	0.744	0.353	alv_fibro
Tmem176a	0.752	0.504	0.65304	0.979	0.827	alv_fibro
Tmem119	0.749	0.498	1.15126	0.652	0.247	alv_fibro
Prelp	0.749	0.498	0.775126	0.875	0.598	alv_fibro
Slc38a5	0.747	0.494	1.18778	0.592	0.15	alv_fibro
Fth1	0.745	0.49	0.471266	1	0.993	alv_fibro
Wisp2	0.743	0.486	1.0055	0.7	0.303	alv_fibro
Tns1	0.743	0.486	0.99804	0.731	0.365	alv_fibro
Pdgfra	0.74	0.48	0.907398	0.728	0.345	alv_fibro
Tmsb10	0.739	0.478	0.600026	0.986	0.911	alv_fibro
Cd82	0.737	0.474	0.836127	0.755	0.397	alv_fibro
Gng11	0.734	0.468	0.799281	0.833	0.536	alv_fibro
Figf	0.733	0.466	1.15571	0.6	0.196	alv_fibro
Cst3	0.728	0.456	0.497857	0.996	0.972	alv_fibro
Tagln2	0.726	0.452	0.586727	0.946	0.749	alv_fibro
Slc7a10	0.722	0.444	1.34365	0.474	0.043	alv_fibro
Mat2a	0.72	0.44	0.898239	0.815	0.565	alv_fibro
Slc43a3	0.717	0.434	0.764685	0.778	0.475	alv_fibro
Fn1	0.716	0.432	0.94662	0.618	0.256	alv_fibro
Slc36a2	0.715	0.43	1.09725	0.49	0.086	alv_fibro
Serinc3	0.715	0.43	0.622016	0.868	0.647	alv_fibro
Wnt2	0.714	0.428	1.16202	0.467	0.057	alv_fibro
Itga8	0.714	0.428	0.920956	0.577	0.191	alv_fibro
Zyx	0.714	0.428	0.787965	0.742	0.454	alv_fibro
Upk1b	0.713	0.426	1.17953	0.451	0.036	alv_fibro
Ppp1r2	0.713	0.426	0.908945	0.812	0.595	alv_fibro
Gpc3	0.712	0.424	0.670929	0.713	0.343	alv_fibro
Neat1	0.711	0.422	0.919961	0.685	0.367	alv_fibro
Mamdc2	0.708	0.416	0.861431	0.636	0.303	alv_fibro
Cd81	0.708	0.416	0.453651	0.995	0.98	alv_fibro
Tmsb4x	0.707	0.414	0.381792	0.99	0.926	alv_fibro
Colec12	0.706	0.412	0.697268	0.738	0.445	alv_fibro
Gm14964	0.702	0.404	1.15215	0.464	0.076	alv_fibro
F2r	0.702	0.404	0.52062	0.804	0.493	alv_fibro
Tmem176b	0.701	0.402	0.461837	0.985	0.852	alv_fibro
Enpp2	0.936	0.872	2.83385	0.898	0.136	peribr_fibro
Hhip	0.929	0.858	3.00441	0.876	0.09	peribr_fibro
Mustn1	0.91	0.82	2.44771	0.867	0.159	peribr_fibro
Cd9	0.872	0.744	1.63844	0.846	0.124	peribr_fibro
Acta2	0.856	0.712	1.84753	0.827	0.281	peribr_fibro
Aspn	0.842	0.684	2.72057	0.709	0.053	peribr_fibro
Igfbp5	0.839	0.678	2.30699	0.72	0.087	peribr_fibro
Ptma	0.836	0.672	0.876697	0.988	0.904	peribr_fibro
Lum	0.833	0.666	2.54912	0.713	0.08	peribr_fibro
P2ry14	0.805	0.61	1.91808	0.625	0.032	peribr_fibro
Tagln	0.799	0.598	1.78837	0.789	0.387	peribr_fibro
Rgs2	0.794	0.588	1.64681	0.756	0.337	peribr_fibro
Rpl41	0.793	0.586	0.618199	0.997	0.981	peribr_fibro
Myl6	0.783	0.566	0.872473	0.972	0.918	peribr_fibro
Igfbp3	0.781	0.562	1.70066	0.8	0.473	peribr_fibro
Thbs1	0.777	0.554	1.32336	0.837	0.533	peribr_fibro
Gadd45g	0.769	0.538	1.84894	0.704	0.321	peribr_fibro
Dcn	0.764	0.528	1.03216	0.731	0.204	peribr_fibro
Junb	0.755	0.51	0.86816	0.98	0.901	peribr_fibro
Myl9	0.753	0.506	1.3725	0.638	0.228	peribr_fibro
Rps6	0.738	0.476	0.58944	0.973	0.921	peribr_fibro
Gem	0.735	0.47	1.49734	0.593	0.199	peribr_fibro
Tgfbi	0.734	0.468	1.52253	0.495	0.039	peribr_fibro
Crip1	0.734	0.468	0.768243	0.881	0.689	peribr_fibro
Eif1	0.728	0.456	0.479419	0.997	0.99	peribr_fibro
Ctsc	0.727	0.454	1.23478	0.628	0.283	peribr_fibro
Tpm2	0.726	0.452	1.20159	0.618	0.279	peribr_fibro
Clu	0.723	0.446	1.5369	0.508	0.101	peribr_fibro
Nfkbia	0.721	0.442	1.2219	0.753	0.547	peribr_fibro
Grem2	0.719	0.438	1.43286	0.498	0.1	peribr_fibro
Rps18	0.719	0.438	0.542842	0.972	0.948	peribr_fibro
Rps19	0.717	0.434	0.423141	0.99	0.974	peribr_fibro
Rps2	0.715	0.43	0.634683	0.92	0.854	peribr_fibro
Egr1	0.714	0.428	0.713993	0.923	0.8	peribr_fibro
Rps8	0.711	0.422	0.499698	0.976	0.938	peribr_fibro
Gja1	0.71	0.42	1.52703	0.434	0.025	peribr_fibro
Pcsk5	0.702	0.404	1.21994	0.502	0.158	peribr_fibro
Map1b	0.701	0.402	1.26454	0.446	0.062	peribr_fibro
Gucy1b3	0.989	0.978	2.96296	0.988	0.114	pericytes
Cox4i2	0.981	0.962	3.69709	0.964	0.017	pericytes
Ndufa4l2	0.974	0.948	3.12566	0.952	0.033	pericytes
Mfge8	0.967	0.934	1.82926	0.996	0.761	pericytes
Postn	0.964	0.928	2.95392	0.932	0.019	pericytes
Higd1b	0.957	0.914	2.9889	0.916	0.008	pericytes
Pdzd2	0.957	0.914	2.68725	0.96	0.241	pericytes
Gucy1a3	0.954	0.908	2.6689	0.924	0.099	pericytes
Lhfp	0.933	0.866	1.58093	0.976	0.644	pericytes
Fermt2	0.915	0.83	1.63748	0.972	0.605	pericytes
Nkain4	0.894	0.788	2.13817	0.82	0.1	pericytes
Cdkn1c	0.891	0.782	2.06942	0.852	0.218	pericytes
Pde5a	0.884	0.768	2.21678	0.804	0.115	pericytes
Pdgfrb	0.881	0.762	2.01631	0.792	0.08	pericytes
Rgcc	0.877	0.754	1.90305	0.852	0.224	pericytes
Hbegf	0.87	0.74	2.3417	0.748	0.02	pericytes
Crip1	0.869	0.738	1.21515	0.976	0.701	pericytes
Ebf1	0.868	0.736	2.00512	0.768	0.068	pericytes
Ifitm1	0.86	0.72	1.40051	0.944	0.534	pericytes
Vtn	0.859	0.718	2.19148	0.72	0.007	pericytes
9230104L09Rik	0.853	0.706	2.14425	0.708	0.005	pericytes
Vsnl1	0.853	0.706	2.06826	0.716	0.023	pericytes
Lmcd1	0.847	0.694	1.94884	0.72	0.04	pericytes
F2r	0.838	0.676	1.09055	0.96	0.734	pericytes
Sparc	0.834	0.668	0.700528	1	0.978	pericytes
Meg3	0.833	0.666	1.87381	0.74	0.103	pericytes
Fam162b	0.829	0.658	2.22312	0.66	0.004	pericytes
Ppp1r14a	0.824	0.648	0.880651	0.984	0.85	pericytes
Emid1	0.823	0.646	1.80743	0.656	0.025	pericytes
Tmem178	0.821	0.642	1.76207	0.652	0.019	pericytes
Lipg	0.816	0.632	1.93628	0.648	0.031	pericytes
Maged2	0.813	0.626	1.63235	0.736	0.253	pericytes
Crim1	0.812	0.624	1.73986	0.668	0.087	pericytes
Oaz2	0.807	0.614	1.24813	0.796	0.431	pericytes
Gap43	0.805	0.61	1.97296	0.612	0.003	pericytes
Agtr1a	0.801	0.602	1.80518	0.604	0.003	pericytes
Eng	0.801	0.602	1.57617	0.66	0.112	pericytes
Vasp	0.801	0.602	1.36328	0.752	0.305	pericytes
Art3	0.799	0.598	1.94042	0.604	0.014	pericytes
Myl9	0.794	0.588	1.15036	0.744	0.256	pericytes
Tsc22d1	0.788	0.576	1.12895	0.852	0.545	pericytes
Eva1b	0.788	0.576	0.933369	0.884	0.619	pericytes
App	0.787	0.574	0.924652	0.892	0.645	pericytes
Cryab	0.786	0.572	1.05337	0.868	0.616	pericytes
Lims1	0.782	0.564	1.07071	0.82	0.473	pericytes
Tppp3	0.77	0.54	1.46433	0.704	0.285	pericytes
Slc9a3r2	0.768	0.536	1.29709	0.644	0.187	pericytes
Des	0.768	0.536	1.12481	0.676	0.203	pericytes
Adk	0.767	0.534	1.13572	0.688	0.28	pericytes
Spp1	0.766	0.532	4.16133	0.536	0.005	pericytes
Trpc6	0.765	0.53	1.55123	0.532	0.002	pericytes
Pdgfa	0.765	0.53	1.48759	0.588	0.102	pericytes
Itm2a	0.764	0.528	1.48704	0.592	0.109	pericytes
Fam162a	0.764	0.528	1.38538	0.664	0.246	pericytes
Rasgrp2	0.764	0.528	1.31658	0.64	0.189	pericytes
Nrarp	0.763	0.526	1.67662	0.528	0.004	pericytes
Tuba1a	0.758	0.516	0.596737	0.984	0.941	pericytes
Ccrl2	0.751	0.502	1.45594	0.544	0.065	pericytes
Pcdh18	0.75	0.5	1.51626	0.508	0.015	pericytes
Tbx2	0.746	0.492	1.02736	0.696	0.322	pericytes
Mcam	0.744	0.488	1.60884	0.496	0.01	pericytes
Efhd2	0.744	0.488	1.32832	0.556	0.115	pericytes
Cadm1	0.735	0.47	1.55441	0.484	0.023	pericytes
Kcnk3	0.735	0.47	1.42373	0.484	0.019	pericytes
Sdc2	0.734	0.468	0.823407	0.804	0.595	pericytes
Hilpda	0.733	0.466	1.37728	0.532	0.111	pericytes
Cystm1	0.733	0.466	1.31725	0.48	0.022	pericytes
Col4a1	0.732	0.464	1.03631	0.664	0.349	pericytes
Notch3	0.729	0.458	1.44553	0.464	0.008	pericytes
Ptma	0.729	0.458	0.527419	0.98	0.911	pericytes
Itgb1	0.727	0.454	0.69276	0.864	0.687	pericytes
Ajuba	0.726	0.452	1.36739	0.46	0.013	pericytes
Crip2	0.725	0.45	0.632848	0.936	0.827	pericytes
Nostrin	0.723	0.446	1.24011	0.512	0.101	pericytes
Gng11	0.723	0.446	0.65906	0.924	0.767	pericytes
2007-09-01	0.721	0.442	0.659914	0.888	0.752	pericytes
BC028528	0.72	0.44	1.29991	0.456	0.024	pericytes
Foxf1	0.719	0.438	1.16151	0.54	0.152	pericytes
Col4a2	0.715	0.43	1.04118	0.572	0.221	pericytes
Cst3	0.715	0.43	0.418305	1	0.991	pericytes
Cdk6	0.714	0.428	1.29626	0.484	0.085	pericytes
Enpp2	0.714	0.428	0.612568	0.6	0.196	pericytes
Myl12a	0.711	0.422	0.491187	0.976	0.918	pericytes
Gjc1	0.71	0.42	1.26238	0.444	0.035	pericytes
Ubb	0.71	0.42	0.323897	1	0.996	pericytes
Tbx5	0.709	0.418	1.07227	0.536	0.167	pericytes
Rasl11a	0.707	0.414	1.15267	0.612	0.277	pericytes
Epas1	0.706	0.412	1.09046	0.46	0.069	pericytes
Angptl2	0.705	0.41	1.00409	0.56	0.209	pericytes
Gja4	0.704	0.408	1.36162	0.412	0.005	pericytes
Acta2	0.995	0.99	3.8061	1	0.319	SM_cells
Tpm2	0.995	0.99	3.11946	1	0.299	SM_cells
Myl6	0.991	0.982	2.04551	1	0.921	SM_cells
Myl9	0.99	0.98	3.18347	0.991	0.253	SM_cells
Tagln	0.988	0.976	2.93953	0.996	0.414	SM_cells
Crip1	0.968	0.936	2.38926	0.991	0.701	SM_cells
Tpm1	0.966	0.932	1.91583	0.991	0.542	SM_cells
Mustn1	0.953	0.906	2.28574	0.978	0.21	SM_cells
Myh11	0.946	0.892	2.58371	0.9	0.021	SM_cells
Actg2	0.946	0.892	2.45732	0.921	0.044	SM_cells
Dstn	0.939	0.878	1.71789	0.974	0.673	SM_cells
Des	0.935	0.87	2.37309	0.921	0.201	SM_cells
Cnn1	0.915	0.83	2.58605	0.838	0.012	SM_cells
Prss23	0.902	0.804	2.32682	0.817	0.036	SM_cells
Lmod1	0.894	0.788	2.11403	0.808	0.032	SM_cells
Actc1	0.889	0.778	3.03087	0.782	0.011	SM_cells
Flna	0.889	0.778	1.57712	0.904	0.379	SM_cells
Cd9	0.876	0.752	1.61714	0.878	0.177	SM_cells
Map1b	0.867	0.734	1.73659	0.786	0.085	SM_cells
Actn1	0.86	0.72	1.45568	0.856	0.335	SM_cells
Tinagl1	0.859	0.718	1.79848	0.738	0.047	SM_cells
Pls3	0.853	0.706	1.29941	0.865	0.352	SM_cells
Lpp	0.839	0.678	1.42585	0.786	0.215	SM_cells
Tmsb4x	0.838	0.676	0.778042	1	0.976	SM_cells
Tm4sf1	0.833	0.666	1.66746	0.751	0.136	SM_cells
Pfn1	0.831	0.662	0.920745	0.969	0.867	SM_cells
Clu	0.822	0.644	2.00162	0.707	0.129	SM_cells
Rpl41	0.813	0.626	0.629319	0.996	0.982	SM_cells
Filip1l	0.81	0.62	1.56833	0.681	0.093	SM_cells
Cald1	0.81	0.62	0.947786	0.965	0.821	SM_cells
Cdc42ep3	0.807	0.614	1.43665	0.707	0.145	SM_cells
Slmap	0.805	0.61	1.41321	0.668	0.095	SM_cells
Igfbp7	0.804	0.608	0.590748	1	0.98	SM_cells
Mylk	0.803	0.606	0.992565	0.913	0.57	SM_cells
S100a11	0.803	0.606	0.755359	0.978	0.865	SM_cells
Prkcdbp	0.801	0.602	0.940316	0.913	0.605	SM_cells
Synpo2	0.8	0.6	1.54961	0.611	0.014	SM_cells
Itih4	0.792	0.584	2.10066	0.594	0.02	SM_cells
Ppp1r12a	0.791	0.582	1.23272	0.694	0.177	SM_cells
mt-Cytb	0.791	0.582	0.651543	0.983	0.936	SM_cells
Fbxl22	0.789	0.578	1.6363	0.585	0.01	SM_cells
Rrad	0.789	0.578	1.61344	0.611	0.046	SM_cells
Lmcd1	0.787	0.574	1.68679	0.611	0.043	SM_cells
Ppp1cb	0.787	0.574	0.974583	0.834	0.479	SM_cells
Rpl37a	0.786	0.572	0.539007	1	0.974	SM_cells
Ramp1	0.782	0.564	1.31703	0.576	0.016	SM_cells
mt-Nd1	0.781	0.562	0.652561	0.991	0.94	SM_cells
mt-Co3	0.781	0.562	0.632001	0.983	0.954	SM_cells
Dynll1	0.78	0.56	0.682377	0.978	0.905	SM_cells
Pcp4l1	0.778	0.556	1.36994	0.559	0.004	SM_cells
Pbxip1	0.776	0.552	1.06219	0.734	0.254	SM_cells
Fam129a	0.775	0.55	1.29751	0.624	0.112	SM_cells
mt-Nd4	0.775	0.55	0.736338	0.956	0.866	SM_cells
Pdlim7	0.774	0.548	1.06512	0.69	0.214	SM_cells
Cav1	0.768	0.536	1.11625	0.69	0.221	SM_cells
Msrb1	0.766	0.532	1.20847	0.681	0.225	SM_cells
Eef1a1	0.765	0.53	0.618537	0.978	0.923	SM_cells
Rps8	0.764	0.528	0.567095	0.996	0.94	SM_cells
Pdlim4	0.763	0.526	1.47148	0.541	0.022	SM_cells
Hspb6	0.763	0.526	1.36598	0.568	0.063	SM_cells
Sh3bgr	0.761	0.522	1.40929	0.533	0.015	SM_cells
Lrrfip1	0.759	0.518	1.27978	0.581	0.1	SM_cells
Col18a1	0.759	0.518	1.11651	0.603	0.112	SM_cells
mt-Atp6	0.759	0.518	0.519867	0.991	0.969	SM_cells
S100a6	0.756	0.512	0.69499	0.969	0.881	SM_cells
Ptma	0.753	0.506	0.550405	0.987	0.911	SM_cells
Bcam	0.752	0.504	1.13916	0.541	0.056	SM_cells
Id2	0.75	0.5	1.28589	0.607	0.151	SM_cells
Csrp2	0.747	0.494	1.60787	0.572	0.114	SM_cells
Hcfc1r1	0.742	0.484	0.776335	0.795	0.463	SM_cells
Rpl35a	0.74	0.48	0.474621	0.983	0.923	SM_cells
2200002D01Rik	0.739	0.478	1.27833	0.533	0.079	SM_cells
Rpl21	0.739	0.478	0.53029	0.983	0.896	SM_cells
Adam33	0.738	0.476	1.42484	0.489	0.014	SM_cells
Eln	0.738	0.476	0.881845	0.913	0.667	SM_cells
Ppp1r14a	0.737	0.474	0.617144	0.978	0.851	SM_cells
Actn4	0.735	0.47	1.15695	0.555	0.122	SM_cells
Ptrf	0.735	0.47	0.965132	0.686	0.308	SM_cells
Rps14	0.732	0.464	0.411045	0.996	0.975	SM_cells
Ckb	0.731	0.462	0.789256	0.852	0.57	SM_cells
Mcam	0.73	0.46	1.18983	0.472	0.011	SM_cells
Lims2	0.73	0.46	1.09544	0.52	0.072	SM_cells
Csrp1	0.73	0.46	0.526873	0.983	0.914	SM_cells
Rps27a	0.73	0.46	0.509953	0.983	0.902	SM_cells
Rps3a1	0.729	0.458	0.520942	0.983	0.859	SM_cells
Ptp4a3	0.727	0.454	1.17743	0.55	0.126	SM_cells
Ebf1	0.727	0.454	1.03241	0.52	0.073	SM_cells
Rpl37	0.727	0.454	0.461727	0.991	0.952	SM_cells
Gpx1	0.726	0.452	0.664044	0.886	0.651	SM_cells
Calm2	0.726	0.452	0.537358	0.987	0.907	SM_cells
Cav2	0.725	0.45	0.913241	0.572	0.15	SM_cells
Ybx1	0.725	0.45	0.545453	0.926	0.798	SM_cells
Rps25	0.724	0.448	0.546792	0.956	0.848	SM_cells
Rps29	0.722	0.444	0.532403	0.983	0.914	SM_cells
Rpl13a	0.722	0.444	0.442069	0.996	0.949	SM_cells
Cox4i1	0.72	0.44	0.47834	0.978	0.891	SM_cells
Rpl19	0.72	0.44	0.461892	0.978	0.917	SM_cells
Actb	0.719	0.438	0.748621	0.991	0.953	SM_cells
Gucy1b3	0.716	0.432	0.801215	0.541	0.122	SM_cells
Itgb1	0.716	0.432	0.582973	0.891	0.687	SM_cells
Rps6	0.716	0.432	0.449714	0.991	0.925	SM_cells
Gadd45g	0.715	0.43	0.775219	0.707	0.349	SM_cells
Cox6c	0.715	0.43	0.514941	0.974	0.877	SM_cells
Rpl36	0.714	0.428	0.456593	0.983	0.918	SM_cells
Smtn	0.713	0.426	1.03341	0.502	0.099	SM_cells
Spint2	0.713	0.426	0.705893	0.755	0.406	SM_cells
Rhoc	0.713	0.426	0.613075	0.834	0.536	SM_cells
Rpl13	0.713	0.426	0.397257	0.996	0.968	SM_cells
Rps11	0.711	0.422	0.458545	0.969	0.918	SM_cells
H3f3a	0.71	0.42	0.570612	0.891	0.707	SM_cells
Rbpms	0.708	0.416	0.79049	0.664	0.325	SM_cells
mt-Co1	0.708	0.416	0.457141	0.974	0.956	SM_cells
Ctgf	0.706	0.412	1.16494	0.581	0.204	SM_cells
Cpe	0.705	0.41	1.61937	0.419	0.012	SM_cells
Timp4	0.704	0.408	1.36688	0.428	0.025	SM_cells
Cdh13	0.704	0.408	1.09259	0.419	0.013	SM_cells
Rpl10a	0.704	0.408	0.515506	0.943	0.8	SM_cells
Hacd1	0.703	0.406	0.874844	0.515	0.135	SM_cells
Lgals3	0.702	0.404	0.820426	0.69	0.353	SM_cells
Slc25a4	0.702	0.404	0.492966	0.913	0.814	SM_cells
Rpl24	0.702	0.404	0.400228	0.974	0.911	SM_cells
Zfhx3	0.701	0.402	0.831886	0.528	0.147	SM_cells
