## Supplementary tables for "Cell division tracing combined with single-cell transcriptomics reveals new cell types and differentiation paths in the regenerating mouse lung": Supplementary_Table_7_DEG_DTA+_like_cells.xlsx

### Sheet: Supp_table_7_DEG_inj_cluster_CO
Gene	p_val	avg_logFC	pct.1	pct.2	p_val_adj
BIRC3	2.72349e-65	1.74054	0.759	0.12	1.27078e-60
TNFAIP2	1.61675e-46	1.67816	0.473	0.037	7.54374e-42
CXCL3	1.72507e-50	1.58983	0.402	0.015	8.04918e-46
CXCL2	9.79235e-31	1.3521	0.491	0.087	4.56911e-26
IFI44L	4.32692e-30	1.30791	0.509	0.094	2.01894e-25
XAF1	3.54273e-26	1.3063	0.5	0.113	1.65304e-21
CD83	1.00991e-28	1.27924	0.375	0.039	4.71225e-24
CFB	1.21635e-26	1.27115	0.402	0.064	5.67549e-22
AL157871.4	1.30762e-24	1.26367	0.339	0.053	6.10136e-20
CD38	2.60071e-28	1.25684	0.545	0.139	1.21349e-23
WARS	3.00845e-26	1.23173	0.509	0.137	1.40374e-21
AC011511.2	2.87689e-26	1.23143	0.562	0.16	1.34236e-21
CD40	3.0101e-29	1.22503	0.312	0.024	1.40451e-24
AC083837.1	1.97572e-33	1.20359	0.705	0.214	9.21871e-29
TNFAIP3	3.45243e-27	1.19791	0.384	0.047	1.61091e-22
GBP4	8.94923e-34	1.18485	0.321	0.017	4.17571e-29
CCL20	3.87248e-27	1.18395	0.295	0.021	1.8069e-22
IFI44	1.98111e-19	1.17075	0.375	0.081	9.24386e-15
GBP2	1.92063e-22	1.1563	0.375	0.063	8.96168e-18
NFKBIA	1.35828e-23	1.13082	0.571	0.17	6.33772e-19
ALOX15B	8.43209e-23	1.12416	0.527	0.137	3.93441e-18
IFIT3	6.14481e-20	1.10873	0.259	0.029	2.86717e-15
GBP1	6.97565e-20	1.10114	0.304	0.043	3.25484e-15
HERC6	7.48533e-19	1.0812	0.339	0.06	3.49265e-14
CXCL8	1.06341e-17	1.06975	0.232	0.023	4.96187e-13
EPSTI1	1.23414e-19	1.06837	0.402	0.09	5.75849e-15
SOD2	4.92703e-25	1.06623	0.652	0.218	2.29895e-20
ICAM1	1.62098e-22	1.04579	0.616	0.214	7.5635e-18
RIPK2	4.30181e-20	1.04478	0.366	0.064	2.00722e-15
STAT1	9.44236e-21	1.04396	0.536	0.187	4.40581e-16
CNKSR3	7.02544e-18	1.02857	0.482	0.143	3.27807e-13
LAP3	2.8067e-16	1.02661	0.259	0.039	1.3096e-11
MX2	6.04045e-15	1.01849	0.304	0.064	2.81847e-10
RASGRP1	7.55033e-15	0.989153	0.295	0.061	3.52298e-10
IRF1	1.22226e-15	0.988996	0.33	0.072	5.70304e-11
ZC3H12C	2.04005e-18	0.987203	0.509	0.169	9.51887e-14
SGPP2	9.47933e-23	0.978896	0.652	0.257	4.42305e-18
AC006160.1	2.10995e-19	0.967479	0.241	0.025	9.84502e-15
SLC6A14	3.10794e-13	0.957083	0.366	0.111	1.45016e-08
C3	1.08946e-19	0.95325	0.625	0.251	5.0834e-15
TAP1	1.28408e-12	0.923456	0.268	0.06	5.9915e-08
CTSS	9.49138e-18	0.91623	0.33	0.057	4.42868e-13
SAMD9L	1.665e-14	0.909892	0.339	0.081	7.76888e-10
DDX60	1.86162e-11	0.907813	0.33	0.098	8.68631e-07
DDX60L	3.17511e-12	0.887443	0.339	0.096	1.4815e-07
TNIP1	1.06125e-12	0.878189	0.375	0.123	4.95179e-08
ZNFX1	2.84e-11	0.876924	0.304	0.098	1.32514e-06
CFLAR-AS1	4.56535e-14	0.873692	0.42	0.136	2.13019e-09
TCIM	1.53982e-11	0.872127	0.384	0.136	7.18479e-07
IFIH1	2.62519e-09	0.855782	0.223	0.058	0.000122491
PNRC1	5.6954e-11	0.855257	0.259	0.064	2.65748e-06
APOL2	5.86561e-11	0.842567	0.25	0.058	2.73689e-06
BBC3	9.74067e-12	0.841476	0.205	0.032	4.545e-07
RELB	3.7071e-11	0.838752	0.205	0.035	1.72973e-06
DDX58	2.35548e-10	0.825544	0.33	0.124	1.09907e-05
ARHGAP26	7.48455e-17	0.815531	0.589	0.218	3.49229e-12
NUB1	2.8209e-09	0.81529	0.321	0.113	0.000131623
HLA-C	3.07144e-10	0.807903	0.339	0.12	1.43313e-05
HLA-F	4.75062e-11	0.807686	0.312	0.087	2.21664e-06
TRAFD1	3.31881e-10	0.802467	0.277	0.079	1.54855e-05
ITPKC	1.14118e-08	0.801971	0.295	0.118	0.000532475
ST5	7.56599e-13	0.790717	0.554	0.286	3.53029e-08
PARP14	4.16156e-19	0.785389	0.732	0.429	1.94178e-14
AC025580.2	5.83015e-11	0.784468	0.411	0.152	2.72035e-06
PSMB9	4.83501e-10	0.784074	0.241	0.06	2.25602e-05
RNF213	5.76839e-20	0.779564	0.75	0.459	2.69153e-15
AC026894.1	1.18649e-10	0.774926	0.295	0.084	5.53616e-06
EGF	4.53278e-10	0.773338	0.232	0.052	2.115e-05
PPP1R15A	5.8543e-10	0.772414	0.321	0.098	2.73162e-05
ATF3	6.17397e-07	0.765328	0.241	0.081	0.0288077
TSIX	1.32926e-11	0.762426	0.5	0.201	6.20231e-07
NFKB1	1.33002e-10	0.759976	0.446	0.181	6.20588e-06
AL078604.4	1.5353e-08	0.757207	0.259	0.076	0.000716369
MEF2C	5.57885e-08	0.751747	0.357	0.166	0.00260309
LAMB3	4.79511e-07	0.745179	0.295	0.122	0.022374
CASP4	1.11005e-08	0.736293	0.348	0.141	0.000517949
DRAM1	8.40183e-13	0.726466	0.616	0.306	3.92029e-08
TRIM22	7.5687e-10	0.726112	0.429	0.181	3.53156e-05
ZC3HAV1	3.28499e-08	0.721007	0.259	0.081	0.00153278
PSTPIP2	5.27713e-08	0.715416	0.277	0.094	0.00246231
NFKBIZ	3.80176e-09	0.712462	0.429	0.192	0.00017739
MX1	3.45534e-07	0.712187	0.25	0.084	0.0161226
SLC30A4	1.73125e-09	0.711473	0.268	0.073	8.07803e-05
LAMP3	7.6563e-09	0.701016	0.42	0.181	0.000357243
CLDN1	1.87937e-08	0.698474	0.295	0.101	0.000876914
ARNTL2	6.60184e-09	0.695128	0.259	0.075	0.000308042
RNF213-AS1	2.68072e-08	0.693285	0.357	0.171	0.00125083
PTPRN2	5.23195e-07	0.692101	0.312	0.124	0.0244123
TRIM5	3.54873e-08	0.687286	0.348	0.14	0.00165584
AL133268.4	9.82504e-08	0.684483	0.366	0.158	0.00458436
OPTN	8.45256e-08	0.679282	0.286	0.101	0.00394396
C5orf56	2.71272e-07	0.660919	0.321	0.133	0.0126576
AF117829.1	2.88514e-07	0.65048	0.393	0.184	0.013462
LYN	1.63807e-12	0.641954	0.696	0.399	7.64321e-08
RASSF5	4.38226e-07	0.638059	0.259	0.089	0.0204476
PLPP3	6.99435e-07	0.633208	0.268	0.095	0.0326356
STS	7.95478e-07	0.627079	0.268	0.095	0.037117
JAK2	9.83908e-07	0.607864	0.348	0.16	0.0459092
LDLR	1.67144e-07	0.601325	0.536	0.29	0.00779894
UBE2E2	2.0929e-09	0.596494	0.643	0.366	9.76547e-05
XRN1	7.30872e-08	0.564793	0.518	0.286	0.00341025
GCA	1.96625e-07	0.561159	0.205	0.053	0.00917454
HLA-B	4.43227e-08	0.536663	0.321	0.114	0.0020681
NCOA7	2.9568e-07	0.5355	0.562	0.344	0.0137964
XIST	4.87006e-10	0.526237	0.554	0.268	2.27237e-05
CCND3	5.86434e-07	0.520085	0.5	0.344	0.027363
STAT3	9.56986e-08	0.519255	0.652	0.423	0.0044653
CFLAR	1.39259e-09	0.516214	0.723	0.492	6.49783e-05
SAT1	1.02059e-08	0.497813	0.723	0.472	0.000476208
MYO6	8.57652e-08	0.472649	0.723	0.529	0.00400181
