## Supplementary tables for "Cell division tracing combined with single-cell transcriptomics reveals new cell types and differentiation paths in the regenerating mouse lung": Supplementary_Table_15_SC_RNAseq_runs.xlsx

### Sheet: Sheet1
Experiment	Figure #	Mouse model	Timepoint	Cell type analyzed	Mean reads per cell	Median genes per cell	Median UMI counts per cell	Number of cells analyzed	Parameters for filtering (apart from doublets exclusion and other non intended cell types)
Analysis of GFP+ cells after injury	1, S1	SRC	Day 2	GFP+	175779	2776	9052	287	nCount_RNA < 55000 & percent.mt < 5 & nFeature_RNA >500
	1,S1	SRC	Day 3	GFP+	167002	3350	14131	983	nCount_RNA < 50000 & percent.mt < 5 & nFeature_RNA >500
Mesenchymal cell analysis	2, S2, 5, S5	SRC	Day 0	Mesenchymal	77569	1523	3225	5187	percent.mt < 6 & nCount_RNA <14000 & nFeature_RNA >500
	2, S2, 5, S5	SRC	Day 2	Mesenchymal	97012	1654	3673	4108	percent.mt < 6 & nCount_RNA <14000 & nFeature_RNA >501
	2, S2	SRC	Day 3	Mesenchymal	71972	1484	3053	6150	percent.mt < 5 & nCount_RNA <14000 & nFeature_RNA >500
	2, S2, 5, S5	SRC	Day 2	Mesenchymal GFP+	462264	4428	17054	137	percent.mt < 4 & nCount_RNA <40000& nFeature_RNA >500
	2, S2	SRC	Day 3	Mesenchymal GFP+	413950	3659	13505	435	percent.mt < 5 & nCount_RNA <30000 & nFeature_RNA >500
DEGs upon injury in the different epithelial cells	3, S3	SRC	Day 0	Epithelial with AT2 depletion and Epithelial GFP+	112988	1806	3594	5181	nCount_RNA < 15000 & percent.mt < 5 & nFeature_RNA >500
	3, S3	SRC	Day 2	Epithelial with AT2 depletion and Epithelial GFP+	154752	1407	3712	3759	nCount_RNA < 18000 & percent.mt < 5 & nFeature_RNA >500
	3, S3	SRC	Day 3	Epithelial with AT2 depletion and Epithelial GFP+	162894	3229	10695	3011	nCount_RNA < 75000 & percent.mt < 5 & nFeature_RNA >500
	3, S3	SRC	Day 4	Epithelial with AT2 depletion and Epithelial GFP+	55216	1544	4836	10949	nCount_RNA < 25000 & percent.mt < 5 & nFeature_RNA >500
Analysis of DTA+ epithelial cells	4, S4, 5, S5	SRC	Day 0	Epithelial with AT2 and ciliated depletion and Epithelial GFP+	67846	2890	10534	4280	nCount_RNA < 90000 & percent.mt < 7 & nFeature_RNA >1000
	4, S4, 5, S5	SRC	Day 2	Epithelial with AT2 and ciliated depletion and Epithelial GFP+	66878	3102	12281	6140	nCount_RNA < 150000 & percent.mt < 7 & nFeature_RNA >1000
Increased injury model	6, 7, S6, S7, S8	SfSRC	Day 0	Epithelial with AT2 and ciliated depletion and Epithelial GFP+	80756	3852	14169	2399	nCount_RNA < 75000 & percent.mt < 7.5 & nFeature_RNA >2500
	6, 7, S6, S7, S8	SfSRC	Day 2	Epithelial with AT2 and ciliated depletion and Epithelial GFP+	53861	3346	11964	5396	nCount_RNA < 75000 & percent.mt < 5 & nFeature_RNA >1500
	6, 7, S6, S7, S8	SfSRC	Day 3	Epithelial with AT2 and ciliated depletion and Epithelial GFP+	41436	4040	16052	5119	nCount_RNA < 80000 & percent.mt < 5 & nFeature_RNA >2000
